# A phased genome assembly for allele-specific analysis in *Trypanosoma brucei*

**DOI:** 10.1101/2021.04.13.439624

**Authors:** RO Cosentino, BG Brink, TN Siegel

## Abstract

Many eukaryotic organisms are diploid or even polyploid, i.e. they harbour two or more independent copies of each chromosome. Yet, to date most reference genome assemblies represent a mosaic consensus sequence in which the homologous chromosomes have been collapsed into one sequence. This procedure generates sequence artefacts and impedes analyses of allele-specific mechanisms. Here, we report the allele-specific genome assembly of the diploid unicellular protozoan parasite *Trypanosoma brucei*.

As a first step, we called variants on the allele-collapsed assembly of the *T. brucei* Lister 427 isolate using short-read error-corrected PacBio reads. We identified ~96 thousand heterozygote variants across the genome (average of 4.2 variants / kb), and observed that the variant density along the chromosomes was highly uneven. Several long (>100 kb) regions of loss-of-heterozigosity (LOH) were identified, suggesting recent recombination events between the alleles. By analysing available genomic sequencing data of multiple Lister 427 derived clones, we found that most LOH regions were conserved, except for some that were specific to clones adapted to the insect lifecycle stage. Surprisingly, we also found that some Lister 427 clones were aneuploid. We found evidence of trisomy in chromosome five (chr 5), chr 2, chr 6 and chr 7. Moreover, by analysing RNA-seq data, we showed that the transcript level is proportional to the ploidy, evidencing the lack of a general expression control at the transcript level in *T. brucei*.

As a second step, to generate an allele-specific genome assembly, we used two powerful datatypes for haplotype reconstruction: raw long reads (PacBio) and chromosome conformation (Hi-C) data. With this approach, we were able to assign 99.5% of all heterozygote variants to a specific homologous chromosome, building a 66 Mb long *T. brucei* Lister 427 allele-specific genome assembly. Hereby, we identified genes with allele-specific premature termination codons and showed that differences in allele-specific expression at the level of transcription and translation can be accurately monitored with the fully phased genome assembly.

The obtained reference-grade allele-specific genome assembly of *T. brucei* will enable the analysis of allele-specific phenomena, as well as the better understanding of recombination and evolutionary processes. Furthermore, it will serve as a standard to ‘benchmark’ much needed automatic genome assembly pipelines for highly heterozygous wild species isolates.
