## Supplementary Table S1 for "A phased genome assembly for allele-specific analysis in *Trypanosoma brucei*"

### Sheet: Sequencing datasets
List of sequencing datasets used in this study.
								Used in
Name	Other name	Filename(s)	type of data	Description	Study	SRA ID	Published in	Error-correcting raw PacBio reads	Variant detection	Distribution correlation	Coverage (ploidy) analysis	Transcription/translation analysis	Haplotype phasing	Allele-specific expression
Tb427 BSF PN221 PacBio	corrected.untrimmed, BSF long reads (PN221 PacBio)	corrected.untrimmed.fasta.gz	gDNA-seq (PacBio long reads, short read error-corrected)	short-read error corrected PacBio reads. Lister427 BSF PN221.	PRJEB43606	ERR5693762	This study		X	X	X
Tb427 BSF WT (Siegel 2013-1)	NS031	E20_ID-001646-NS031_R1.fq.gz, E20_ID-001646-NS031_R2.fq.gz	gDNA-seq	Paired-end.(2x100bp). Lister427 BSF WT. Trisomy in Chr5 (mixed population)	PRJEB43606	ERR5693745	This study	X	X	X	X
Tb427 BSF WT (Siegel 2013-2)	NS053	ID-001714_BF_control_NS053.fq.bz2	gDNA-seq	Single-end (100bp). Lister427 BSF WT. Trisomy in Chr5 (mixed population)	PRJEB43606	ERR5693753	This study	X	X	X	X
Tb427 BSF WT (Siegel 2014)	NS091,Tb427_BSF_WT3	ID-003057-NS091_R1_input.fq.gz, ID-003057-NS091_R2_input.fq.gz	gDNA-seq	Paired-end.(2x50bp). Lister427 BSF WT. Trisomy in Chr5.	PRJEB18945	ERR1795268	Müller et al 2018	X	X	X	X
Tb427_BSF_WT (Siegel 2018)	ATAC_gDNA, BSF short reads (Siegel 2018)	L1800236_Nr09_Wt_gDNA_R1.fq.bz2, L1800236_Nr09_Wt_gDNA_R1.fq.bz2	gDNA-seq	Paired-end. Lister427 BSF WT. Trisomy in Chr5	PRJNA487259	SRR7739659	Müller et al 2018		X	X	X
Tb427 PCF (Siegel 2013)	NS032,Tb427_PCF_WT2	E20_ID-001647-NS032_R1.fq.gz, E20_ID-001647-NS032_R2.fq.gz	gDNA-seq	Paired-end. (2x100bp). Lister427 PCF WT. Trisomy in Chr2 and Chr7.	PRJEB43606	ERR5693746	This study	X	X	X	X
Tb427 PCF (Siegel 2015)	PF_WT, PCF short reads (Siegel 2015),Tb427_PCF_WT3	PF_WT_R1.fq.gz, PF_WT_R2.fq.gz	gDNA-seq	Paired-end. Lister427 PCF WT. Trisomy in Chr2 and Chr6	PRJEB21645	ERR2026043	Vasquez et al. 2018	X	X	X	X
Tb927 WT (Sanger 2010)	Tb927_1	ERR027118_R1.fq.gz, ERR027118_R2.fq.gz	gDNA-seq	Paired-end. TREU927	PRJEB2139	ERR027118	Not published		X	X	X
Tbr	Tbr_1	SRR3143433_R1.fq.gz, SRR3143433_R2.fq.gz	gDNA-seq	Paired-end. Trypanosoma brucei rhodesiense strain:stib900	PRJNA310248	SRR3143433	Sistrom et al. 2016		X	X	X
Tbg 1	Tbg_1	SRR1755080_R1.fq.gz, SRR1755080_R2.fq.gz	gDNA-seq	Paired-end. Field isolate	PRJNA272153	SRR1755080	Richardson et al. 2015		X	X	X
Tbg 2	Tbg_2	SRR1757506_R1.fq.gz, SRR1757506_R2.fq.gz	gDNA-seq	Paired-end. Field isolate	PRJNA272153	SRR1757506	Richardson et al. 2015		X	X	X
JBP2 ChIP-seq	JBP2	JBP2_H103.fq.gz	gDNA-seq (ChIP)	Single-end. JBP2 ChIP	PRJEB43606	ERR5693759	Cliffe et al. 2010			X
JBP1 ChIP-seq	JBP1	JBP1_H103.fq.gz	gDNA-seq (ChIP)	Single-end. JBP1 ChIP	PRJEB43606	ERR5693760	Cliffe et al. 2010			X
baseJ_WT		baseJ_WT_H103.fq.gz	gDNA-seq	Single-end. Used to normalize JBP1 and JBP2 ChIP-seq	PRJEB43606	ERR5693761	Cliffe et al. 2010			X
Tb427 BSF WT RNA-seq Rep1	RNA_WT_1	WT_Rep1_R1.fq.gz, WT_Rep1_R2.fq.gz	RNA-seq	Paired-end. Tb427 BSF WT. Trisomy in Chr5	PRJNA393361	SRR5809498	Müller et al 2018			X		X
Tb427 BSF WT RNA-seq Rep2	RNA_WT_2	WT_Rep2_R1.fq.gz, WT_Rep2_R2.fq.gz	RNA-seq	Paired-end. Tb427 BSF WT. Trisomy in Chr5	PRJNA393361	SRR5809499	Müller et al 2018			X		X
Tb427 BSF WT RNA-seq Rep3	RNA_WT_3	WT_Rep3_R1.fq.gz, WT_Rep3_R2.fq.gz	RNA-seq	Paired-end. Tb427 BSF WT. Trisomy in Chr5	PRJNA393361	SRR5809500	Müller et al 2018			X		X
H3V ChIP-seq 1	H3V_1	L1800150_H3_V_Ty_MNase_ChIP_1_R1.fq.bz2, L1800150_H3_V_Ty_MNase_ChIP_1_R2.fq.bz2	gDNA-seq (ChIP)	Paired-end. H3V ChIP. Tb427 BSF with H3V_Ty1	PRJNA487327	SRR7740891	Müller et al 2018			X
H3V ChIP-seq 2	H3V_2	L1800152_H3_V_Ty_MNase_ChIP_2_R1.fq.bz2, L1800152_H3_V_Ty_MNase_ChIP_2_R2.fq.bz2	gDNA-seq (ChIP)	Paired-end. H3V ChIP. Tb427 BSF with H3V_Ty1	PRJNA487327	SRR7740892	Müller et al 2018			X
H3V input 1		L1800151_H3_V_Ty_MNase_Input_1_R1.fq.bz2, L1800151_H3_V_Ty_MNase_Input_1_R2.fq.bz2	gDNA-seq	Paired-end H3V ChIP input (from H3V_1)	PRJNA487327	SRR7740893	Müller et al 2018			X
H3V input 2		L1800153_H3_V_Ty_MNase_Input_2_R1.fq.bz2, L1800153_H3_V_Ty_MNase_Input_2_R2.fq.bz2	gDNA-seq	Paired-end. H3V ChIP input (from H3V_2)	PRJNA487327	SRR7740894	Müller et al 2018			X
'Tb427 PCF earlyS	Pro_earlyS	ERR1517164_R1.fq.gz, ERR1517164_R2.fq.gz	gDNA-seq	Paired-end. Cell-cycle sorted T. brucei cells procyclic form earlyS	PRJEB11437	ERR1517164	Devlin et al 2016			X
Tb427 BSF earlyS	BSF_earlyS	ERR1517160_R1.fq.gz, ERR1517160_R2.fq.gz	gDNA-seq	Paired-end. Cell-cycle sorted T. brucei cells blood stream form earlyS	PRJEB11437	ERR1517160	Devlin et al 2016			X
Tb427 PCF G2		ERR1517166_R1.fq.gz, ERR1517166_R2.fq.gz	gDNA-seq	Paired-end. Cell-cycle sorted T. brucei cells procyclic form G2/M. Used normalize Tb427 PCF earlyS	PRJEB11437	ERR1517166	Devlin et al 2016			X
Tb427 BSF G2		ERR1517162_R1.fq.gz, ERR1517162_R2.fq.gz	gDNA-seq	Paired-end. Cell-cycle sorted T. brucei cells blood stream form G2/M. Used normalize Tb427 BSF earlyS	PRJEB11437	ERR1517162	Devlin et al 2016			X
H2AZ ChIP-seq	H2AZ	L1600510_NS263_R1.fq.bz2, L1600510_NS263_R2.fq.bz2	gDNA-seq (ChIP)	Paired-end. H2A.Z ChIP. Lister 427 BSF WT	PRJNA608430	SRR11165184	Kraus et al. 2020			X
L1500080-H3V_Input_2	NS191	L1500080-H3V_Input_2_R1.fq.gz, L1500080-H3V_Input_2_R2.fq.gz	gDNA-seq	Paired-end. H3V ChIP input.Used to normalize H2AZ ChIP-seq	PRJNA487327	SRR7740894	Müller et al 2018	X		X
L1500079-Scc1_Input_3	NS190	L1500079-Scc1_Input_3_R1.fq.gz, L1500079-Scc1_Input_3_R2.fq.gz	gDNA-seq	Paired-end. ChIP input. Lister 427 BSF	PRJNA488057	SRR7758354	Müller et al 2018	X
sonicated_DNA	NS167_sonicated_DNA,	NS167_sonicated_DNA_R1.fq.gz, NS167_sonicated_DNA_R1.fq.gz	gDNA-seq	Paired-end. Lister427 BSF WT	PRJEB43606	ERR5693744	This study	X
H3V_ko	NS176	H3V_ko_R1.fq.gz, H3V_ko_R1.fq.gz	gDNA-seq	Paired-end. Lister427 BSF H3V KO	PRJEB43606	ERR5693747	This study	X
Input_gDNA_combined_76bp		Input_gDNA_combined_76bp_fastq.gz	gDNA-seq	Single-end. Lister427 BSF WT	PRJEB43606	ERR5693754	This study	X
Tb427 BSF H4VKO RNA-seq Rep1	RNA_H4VKO_1	H4V_KO_Rep1_R1.fq.gz, H4V_KO_Rep1_R2.fq.gz	RNA-seq	Paired-end. Lister427 SM -derived. Euploid.	PRJNA393361	SRR5809507	Müller et al 2018					X
Tb427 BSF H4VKO RNA-seq Rep2	RNA_H4VKO_2	H4V_KO_Rep2_R1.fq.gz, H4V_KO_Rep2_R2.fq.gz	RNA-seq	Paired-end. Lister427 SM -derived. Euploid.	PRJNA393361	SRR5809508	Müller et al 2018					X
Tb427 BSF H4VKO RNA-seq Rep3	RNA_H4VKO_3	H4V_KO_Rep3_R1.fq.gz, H4V_KO_Rep3_R2.fq.gz	RNA-seq	Paired-end. Lister427 SM -derived. Euploid.	PRJNA393361	SRR5809509	Müller et al 2018					X
Jensen2015_PCF_927_foot_1		SRR1272130.fq.gz	RNA-seq (ribo footprint)	Single-end. Procyclic Form - Tb927 PCF in SDM79 medium	PRJNA246300	SRR1272130	Jensen et al 2014					X
Jensen2015_PCF_927_foot_2		SRR1272131.fq.gz	RNA-seq (ribo footprint)	Single-end. Procyclic Form - Tb927 PCF in SDM79 medium	PRJNA246300	SRR1272131	Jensen et al 2014					X
Jensen2015_PCF_927_foot_3		SRR1272132.fq.gz	RNA-seq (ribo footprint)	Single-end. Procyclic Form - Tb927 PCF in SDM79 medium	PRJNA246300	SRR1272132	Jensen et al 2014					X
Jensen2015_BSF_427_foot_1		SRR1272136.fq.gz	RNA-seq (ribo footprint)	Single-end. Cultured bloodstream Form - Tb427 grown in vitro in HMI-9 medium	PRJNA246300	SRR1272136	Jensen et al 2014							X
Jensen2015_BSF_427_foot_2		SRR1272137.fq.gz	RNA-seq (ribo footprint)	Single-end. Cultured bloodstream Form - Tb427 grown in vitro in HMI-9 medium	PRJNA246300	SRR1272137	Jensen et al 2014							X
Jensen2015_BSF_427_foot_3		SRR1272138.fq.gz	RNA-seq (ribo footprint)	Single-end. Cultured bloodstream Form - Tb427 grown in vitro in HMI-9 medium	PRJNA246300	SRR1272138	Jensen et al 2014							X
Jensen2015_PCF_927_mRNA_1		SRR1272139.fq.gz	RNA-seq	Single-end. Procyclic Form - Tb927 PCF in SDM79 medium - mRNA-seq, poly-A enriched	PRJNA246300	SRR1272139	Jensen et al 2014					X
Jensen2015_PCF_927_mRNA_2		SRR1272140.fq.gz	RNA-seq	Single-end. Procyclic Form - Tb927 PCF in SDM79 medium - mRNA-seq, poly-A enriched	PRJNA246300	SRR1272140	Jensen et al 2014					X
Jensen2015_PCF_927_mRNA_3		SRR1272141.fq.gz	RNA-seq	Single-end. Procyclic Form - Tb927 PCF in SDM79 medium - mRNA-seq, poly-A enriched	PRJNA246300	SRR1272141	Jensen et al 2014					X
Jensen2015_BSF_427_mRNA_1		SRR1272145.fq.gz	RNA-seq	Single-end. Cultured bloodstream Form - Tb427 grown in vitro in HMI-9 medium - mRNA-seq, poly-A enriched	PRJNA246300	SRR1272145	Jensen et al 2014							X
Jensen2015_BSF_427_mRNA_2		SRR1272146.fq.gz	RNA-seq	Single-end. Cultured bloodstream Form - Tb427 grown in vitro in HMI-9 medium - mRNA-seq, poly-A enriched	PRJNA246300	SRR1272146	Jensen et al 2014							X
Jensen2015_BSF_427_mRNA_3		SRR1272147.fq.gz	RNA-seq	Single-end. Cultured bloodstream Form - Tb427 grown in vitro in HMI-9 medium - mRNA-seq, poly-A enriched	PRJNA246300	SRR1272147	Jensen et al 2014							X
JJ_PCF_mRNA_1	NS028_PF_RNASeq_1	ERR391721.fq.gz	RNA-seq	Single-end. Lister427 Procyclic Form - mRNA-seq, polyA-enriched. Chr2 and Chr7 trisomy.	PRJEB4801	ERR391721	Vasquez et al. 2014					X
JJ_PCF_foot_1	NS029_PF_RiboSeq_RT1200_1	ERR391722.fq.gz	RNA-seq (ribo footprint)	Single-end. Lister427 Procyclic Form. Chr2 and Chr7 trisomy.	PRJEB4801	ERR391722	Vasquez et al. 2014					X
JJ_PCF_foot_2	NS030_PF_RiboSeq_4C1600_1	ERR391723.fq.gz	RNA-seq (ribo footprint)	Single-end. Lister427 Procyclic Form. Chr2 and Chr7 trisomy.	PRJEB4801	ERR391723	Vasquez et al. 2014					X
JJ_PCF_mRNA_2	NS033_PCF_mRNA	ID-001697-NS033.fq.bz2	RNA-seq	Single-end. Lister427 Procyclic Form - mRNA-seq, polyA-enriched. Chr2 and Chr7 trisomy.		ERR5693755	Vasquez et al. 2014					X
JJ_PCF_foot_3	NS034_PCF_foot	ID-001698-NS034.fq.bz2	RNA-seq (ribo footprint)	Single-end. Lister427 Procyclic Form. Chr2 and Chr7 trisomy.		ERR5693756	Vasquez et al. 2014					X
JJ_PCF_mRNA_3	NS065_PCF_mRNA	ID-001867-NS065.fa.bz2	RNA-seq	Single-end. Lister427 Procyclic Form - mRNA-seq, polyA-enriched. Chr2 and Chr7 trisomy.		ERR5693757	Vasquez et al. 2014					X
JJ_PCF_foot_4	NS066_PCF_foot	ID-001868-NS066.fa.bz2	RNA-seq (ribo footprint)	Single-end. Lister427 Procyclic Form. Chr2 and Chr7 trisomy.		ERR5693758	Vasquez et al. 2014					X
		m150331_012325_42156_c100796432550000001823171709091510_s1_p0.1.subreads.fastq.gz	raw PacBio reads	Lister427 BSF PN221.	PRJEB18945	ERR1794915	Müller et al 2018						X
		m150331_012325_42156_c100796432550000001823171709091510_s1_p0.2.subreads.fastq.gz	raw PacBio reads	Lister427 BSF PN221.	PRJEB18945	ERR1794916	Müller et al 2018						X
		m150331_012325_42156_c100796432550000001823171709091510_s1_p0.3.subreads.fastq.gz	raw PacBio reads	Lister427 BSF PN221.	PRJEB18945	ERR1794917	Müller et al 2018						X
		m150331_054140_42156_c100796432550000001823171709091511_s1_p0.1.subreads.fastq.gz	raw PacBio reads	Lister427 BSF PN221.	PRJEB18945	ERR1794918	Müller et al 2018						X
		m150331_054140_42156_c100796432550000001823171709091511_s1_p0.2.subreads.fastq.gz	raw PacBio reads	Lister427 BSF PN221.	PRJEB18945	ERR1794919	Müller et al 2018						X
		m150331_054140_42156_c100796432550000001823171709091511_s1_p0.3.subreads.fastq.gz	raw PacBio reads	Lister427 BSF PN221.	PRJEB18945	ERR1794920	Müller et al 2018						X
		m150401_012223_42156_c100796432550000001823171709091512_s1_p0.1.subreads.fastq.gz	raw PacBio reads	Lister427 BSF PN221.	PRJEB18945	ERR1794921	Müller et al 2018						X
		m150401_012223_42156_c100796432550000001823171709091512_s1_p0.2.subreads.fastq.gz	raw PacBio reads	Lister427 BSF PN221.	PRJEB18945	ERR1794922	Müller et al 2018						X
		m150401_012223_42156_c100796432550000001823171709091512_s1_p0.3.subreads.fastq.gz	raw PacBio reads	Lister427 BSF PN221.	PRJEB18945	ERR1794923	Müller et al 2018						X
		m150401_054136_42156_c100796432550000001823171709091513_s1_p0.1.subreads.fastq.gz	raw PacBio reads	Lister427 BSF PN221.	PRJEB18945	ERR1794924	Müller et al 2018						X
		m150401_054136_42156_c100796432550000001823171709091513_s1_p0.2.subreads.fastq.gz	raw PacBio reads	Lister427 BSF PN221.	PRJEB18945	ERR1794925	Müller et al 2018						X
		m150401_054136_42156_c100796432550000001823171709091513_s1_p0.3.subreads.fastq.gz	raw PacBio reads	Lister427 BSF PN221.	PRJEB18945	ERR1794926	Müller et al 2018						X
		m150401_100049_42156_c100796432550000001823171709091514_s1_p0.1.subreads.fastq.gz	raw PacBio reads	Lister427 BSF PN221.	PRJEB18945	ERR1794927	Müller et al 2018						X
		m150401_100049_42156_c100796432550000001823171709091514_s1_p0.2.subreads.fastq.gz	raw PacBio reads	Lister427 BSF PN221.	PRJEB18945	ERR1794928	Müller et al 2018						X
		m150401_100049_42156_c100796432550000001823171709091514_s1_p0.3.subreads.fastq.gz	raw PacBio reads	Lister427 BSF PN221.	PRJEB18945	ERR1794929	Müller et al 2018						X
		m150505_121603_42177R_c100796142550000001823171709091597_s1_p0.1.subreads.fastq.gz	raw PacBio reads	Lister427 BSF PN221.	PRJEB18945	ERR1794930	Müller et al 2018						X
		m150505_121603_42177R_c100796142550000001823171709091597_s1_p0.2.subreads.fastq.gz	raw PacBio reads	Lister427 BSF PN221.	PRJEB18945	ERR1794931	Müller et al 2018						X
		m150505_121603_42177R_c100796142550000001823171709091597_s1_p0.3.subreads.fastq.gz	raw PacBio reads	Lister427 BSF PN221.	PRJEB18945	ERR1794932	Müller et al 2018						X
		m150505_163533_42177R_c100791132550000001823175409091500_s1_p0.1.subreads.fastq.gz	raw PacBio reads	Lister427 BSF PN221.	PRJEB18945	ERR1794933	Müller et al 2018						X
		m150505_163533_42177R_c100791132550000001823175409091500_s1_p0.2.subreads.fastq.gz	raw PacBio reads	Lister427 BSF PN221.	PRJEB18945	ERR1794934	Müller et al 2018						X
		m150505_163533_42177R_c100791132550000001823175409091500_s1_p0.3.subreads.fastq.gz	raw PacBio reads	Lister427 BSF PN221.	PRJEB18945	ERR1794935	Müller et al 2018						X
		SM_Lib1_R1.fq.gz, SM_Lib1_R2.fq.gz	gDNA (HI-C)	Lister427 BSF SM.	PRJNA486751	SRR7721304	Müller et al 2018						X
		SM_Lib2_R1.fq.gz, SM_Lib2_R2.fq.gz	gDNA (HI-C)	Lister427 BSF SM.	PRJNA486751	SRR7721305	Müller et al 2018						X
		SM_Lib3_R1.fq.gz, SM_Lib3_R2.fq.gz	gDNA (HI-C)	Lister427 BSF SM.	PRJNA486751	SRR7721306	Müller et al 2018						X
