## Supplementary Table S3 for "A phased genome assembly for allele-specific analysis in *Trypanosoma brucei*"

### Sheet: AlleleA_trunc
Query_ID	Subject_ID	% of matches	Aln_length	N° mismatches	N° of gap openings	StAlnQuery	EndAlnQuery	StAlnSubj	EndAlnSubj	Eval	BitScore	Qlen	Slen	ratio
ID=Tb427_030014300.1:CDS:1::Chr3_core_Tb427v10:254988-255594(+)	ID=Tb427_030014300.1:CDS:1::Chr3_core_Tb427v10_A:255130-255643(+)	99.412	170	0	1	33	201	1	170	6.22e-125	348	201	170	1.18235
ID=Tb427_050005500.1:CDS:1::Chr5_core_Tb427v10:24920-25883(-)	ID=Tb427_050005500.1:CDS:1::Chr5_core_Tb427v10_A:24920-25571(-)	100	216	0	0	105	320	1	216	1.92e-165	457	320	216	1.48148
ID=Tb427_080026700.1:CDS:1::Chr8_core_Tb427v10:569785-570424(+)	ID=Tb427_080026800.1:CDS:1::Chr8_core_Tb427v10_A:570578-571139(+)	99.462	186	1	0	1	186	1	186	4.3e-139	385	212	186	1.13978
ID=Tb427_080060000.1:CDS:1::Chr8_core_Tb427v10:1504337-1505561(+)	ID=Tb427_080059900.1:CDS:1::Chr8_core_Tb427v10_A:1502678-1503335(+)	98.571	210	3	0	1	210	1	210	2.37e-149	420	407	218	1.86697
ID=Tb427_090086700.1:CDS:1::Chr9_core_Tb427v10:1996664-1998782(+)	ID=Tb427_090086900.1:CDS:1::Chr9_core_Tb427v10_A:2025726-2027109(-)	93.111	450	31	0	256	705	10	459	0	873	705	460	1.53261
ID=Tb427_100028300.1:CDS:1::Chr10_core_Tb427v10:574009-574471(-)	ID=Tb427_100028200.1:CDS:1::Chr10_core_Tb427v10_A:574649-575069(-)	93.814	97	6	0	1	97	1	97	1.1e-61	185	153	139	1.10072
ID=Tb427_110009200.1:CDS:1::Chr11_core_Tb427v10:95447-96104(-)	ID=Tb427_110009300.1:CDS:1::Chr11_core_Tb427v10_A:103700-104228(-)	95.122	123	6	0	49	171	27	149	3.22e-71	213	218	175	1.24571
ID=Tb427_110084700.1:CDS:1::Chr11_core_Tb427v10:2156473-2156878(-)	ID=Tb427_110083000.1:CDS:1::Chr11_core_Tb427v10_A:2122735-2123083(-)	98.246	114	2	0	1	114	1	114	3.07e-82	235	134	115	1.16522

### Sheet: AlleleA_missing
Query_ID	Subject_ID	% of matches	Aln_length	N° mismatches	N° of gap openings	StAlnQuery	EndAlnQuery	StAlnSubj	EndAlnSubj	Eval	BitScore	Qlen	Slen	ratio
ID=Tb427_010032700.1:CDS:1::Chr1_core_Tb427v10:825858-826833(+)	ID=Tb427_030005100.1:CDS:1::Chr3_core_Tb427v10_A:3264-3798(-)	50.286	175	81	3	153	322	2	175	5.44e-52	168	324	177	1.83051
ID=Tb427_030005700.1:CDS:1::Chr3_core_Tb427v10:36201-36900(-)	ID=Tb427_030005700.1:CDS:1::Chr3_core_Tb427v10_A:36160-36871(-)	74.477	239	51	3	1	232	1	236	1.79e-119	338	232	236	0.983051
ID=Tb427_030029300.1:CDS:1::Chr3_core_Tb427v10:626654-628619(-)	ID=Tb427_110158300.1:CDS:1::Chr11_core_Tb427v10_A:3788040-3791787(+)	44.898	49	21	2	22	70	648	690	3.8	29.3	654	1248	0.524038
ID=Tb427_040012000.1:CDS:1::Chr4_core_Tb427v10:197534-197681(-)	ID=Tb427_070012600.1:CDS:1::Chr7_core_Tb427v10_A:200154-212493(-)	37.838	37	22	1	1	36	224	260	1.6	23.9	48	4112	0.0116732
ID=Tb427_040047000.1:CDS:1::Chr4_core_Tb427v10:1083558-1084113(-)	ID=Tb427_010013600.1:CDS:1::Chr1_core_Tb427v10_A:238838-244199(+)	28.571	63	45	0	91	153	815	877	0.55	29.3	184	1786	0.103024
ID=Tb427_050011300.1:CDS:1::Chr5_core_Tb427v10:258772-260245(+)	ID=Tb427_110143900.1:CDS:1::Chr11_core_Tb427v10_A:3460987-3462250(+)	33.426	359	219	9	90	437	1	350	2.88e-54	186	490	420	1.16667
ID=Tb427_050016500.1:CDS:1::Chr5_core_Tb427v10:430439-430904(+)	ID=Tb427_090085600.1:CDS:1::Chr9_core_Tb427v10_A:1960529-1961684(-)	29.545	88	57	2	32	118	30	113	0.11	30.8	154	384	0.401042
ID=Tb427_050020300.1:CDS:1::Chr5_core_Tb427v10:505931-509681(-)	ID=Tb427_040041700.1:CDS:1::Chr4_core_Tb427v10_A:943223-946928(-)	50.127	1179	577	6	69	1239	44	1219	0	1155	1249	1234	1.01216
ID=Tb427_050046800.1:CDS:1::Chr5_core_Tb427v10:1294207-1294681(+)	ID=Tb427_040050400.1:CDS:1::Chr4_core_Tb427v10_A:1218465-1219302(-)	32.558	43	29	0	4	46	76	118	4.8	25.8	157	278	0.564748
ID=Tb427_060032500.1:CDS:1::Chr6_core_Tb427v10:713700-714603(+)	ID=Tb427_110014900.1:CDS:1::Chr11_core_Tb427v10_A:240700-241702(+)	38.462	39	23	1	149	187	209	246	0.3	30.8	300	333	0.900901
ID=Tb427_070040100.1:CDS:1::Chr7_core_Tb427v10:896843-897626(-)	ID=Tb427_040008700.1:CDS:1::Chr4_core_Tb427v10_A:114728-115868(-)	39.394	33	20	0	189	221	265	297	1.2	28.9	260	379	0.686016
ID=Tb427_070042300.1:CDS:1::Chr7_core_Tb427v10:960470-960809(-)	ID=Tb427_040008100.1:CDS:1::Chr4_core_Tb427v10_A:96760-104272(-)	36.17	47	19	1	5	51	1806	1841	1.4	26.6	112	2503	0.0447463
ID=Tb427_070049500.1:CDS:1::Chr7_core_Tb427v10:1169867-1171145(-)	ID=Tb427_100144900.1:CDS:1::Chr10_core_Tb427v10_A:3342836-3344891(-)	32.692	52	35	0	342	393	291	342	2.1	29.3	425	684	0.621345
ID=Tb427_070076300.1:CDS:1::Chr7_core_Tb427v10:1952544-1952994(+)	ID=Tb427_080033900.1:CDS:1::Chr8_core_Tb427v10_A:748338-750132(+)	38	50	19	2	54	97	507	550	0.36	29.3	149	597	0.249581
ID=Tb427_080046100.1:CDS:1::Chr8_core_Tb427v10:1101912-1102548(-)	ID=Tb427_080045800.1:CDS:1::Chr8_core_Tb427v10_A:1094511-1095150(-)	69.34	212	64	1	1	211	1	212	2.03e-92	268	211	212	0.995283
ID=Tb427_090050000.1:CDS:1::Chr9_core_Tb427v10:1140221-1140728(-)	ID=Tb427_050013200.1:CDS:1::Chr5_core_Tb427v10_A:316828-319810(+)	40	30	18	0	117	146	870	899	4.3	26.2	168	993	0.169184
ID=Tb427_090058200.1:CDS:1::Chr9_core_Tb427v10:1325126-1325504(-)	ID=Tb427_100078600.1:CDS:1::Chr10_core_Tb427v10_A:1832743-1835932(-)	23.077	78	57	1	34	108	652	729	0.13	30	125	1062	0.117702
ID=Tb427_090068800.1:CDS:1::Chr9_core_Tb427v10:1572030-1574337(+)	ID=Tb427_070073500.1:CDS:1::Chr7_core_Tb427v10_A:1856571-1859553(-)	30.435	92	59	2	518	604	669	760	0.093	34.7	768	993	0.773414
ID=Tb427_090090700.1:CDS:1::Chr9_core_Tb427v10:2116468-2117341(+)	ID=Tb427_090091100.1:CDS:1::Chr9_core_Tb427v10_A:2124817-2125582(+)	67.241	290	59	2	1	290	1	254	4.21e-117	335	290	254	1.14173
ID=Tb427_100062600.1:CDS:1::Chr10_core_Tb427v10:1438071-1452312(-)	ID=Tb427_080061400.1:CDS:1::Chr8_core_Tb427v10_A:1533017-1547450(+)	25.63	238	130	6	1	201	1	228	4.23e-11	68.6	4746	4810	0.986694
ID=Tb427_100067100.1:CDS:1::Chr10_core_Tb427v10:1582746-1583142(-)	ID=Tb427_090016400.1:CDS:1::Chr9_core_Tb427v10_A:329873-330521(-)	27.083	48	33	2	72	117	111	158	1.8	26.6	131	215	0.609302
ID=Tb427_100102900.1:CDS:1::Chr10_core_Tb427v10:2363041-2363542(+)	ID=Tb427_100039600.1:CDS:1::Chr10_core_Tb427v10_A:886246-891655(+)	31.481	54	28	2	26	74	658	707	0.67	28.9	166	1802	0.0921199
ID=Tb427_100133200.1:CDS:1::Chr10_core_Tb427v10:3045583-3045958(+)	ID=Tb427_070028800.1:CDS:1::Chr7_core_Tb427v10_A:618497-620003(-)	34.043	47	31	0	49	95	235	281	7.3	24.6	124	501	0.247505
ID=Tb427_100141900.1:CDS:1::Chr10_core_Tb427v10:3271240-3271717(-)	ID=Tb427_110177100.1:CDS:1::Chr11_core_Tb427v10_A:4273964-4276229(-)	36.364	33	21	0	7	39	149	181	8.8	25	158	754	0.209549
ID=Tb427_100155000.1:CDS:1::Chr10_core_Tb427v10:3583854-3584388(-)	ID=Tb427_090029700.1:CDS:1::Chr9_core_Tb427v10_A:637391-638858(+)	23.81	105	72	4	31	128	163	266	2.7	26.9	177	488	0.362705
ID=Tb427_100158300.1:CDS:1::Chr10_core_Tb427v10:3673728-3674013(+)	ID=Tb427_100158200.1:CDS:1::Chr10_core_Tb427v10_A:3675955-3676507(+)	76.042	96	21	1	1	94	1	96	1.56e-34	115	94	183	0.513661
ID=Tb427_110046200.1:CDS:1::Chr11_core_Tb427v10:1164330-1165005(+)	ID=Tb427_070077100.1:CDS:1::Chr7_core_Tb427v10_A:1975299-1977543(-)	20.408	98	65	4	120	217	37	121	6.2	26.6	224	747	0.299866
ID=Tb427_110101600.1:CDS:1::Chr11_core_Tb427v10:2585362-2585887(-)	ID=Tb427_110128800.1:CDS:1::Chr11_core_Tb427v10_A:3069224-3071210(+)	32.5	40	20	1	16	55	336	368	5.2	26.2	174	661	0.263238
ID=Tb427_110126100.1:CDS:1::Chr11_core_Tb427v10:3001261-3001630(+)	ID=Tb427_110159900.1:CDS:1::Chr11_core_Tb427v10_A:3835307-3838082(+)	26.168	107	67	3	16	122	292	386	1.1	27.3	122	924	0.132035
ID=Tb427_110130400.1:CDS:1::Chr11_core_Tb427v10:3104899-3106945(-)	ID=Tb427_070075300.1:CDS:1::Chr7_core_Tb427v10_A:1912169-1914485(-)	27.948	619	402	18	47	633	129	735	2.9e-56	203	681	771	0.883268
ID=Tb427_110163100.1:CDS:1::Chr11_core_Tb427v10:3925640-3926138(-)	ID=Tb427_100016200.1:CDS:1::Chr10_core_Tb427v10_A:278542-281377(-)	31.707	41	20	1	56	96	49	81	9.4	25	165	944	0.174788

### Sheet: AlleleB_trunc
Query_ID	Subject_ID	% of matches	Aln_length	N° mismatches	N° of gap openings	StAlnQuery	EndAlnQuery	StAlnSubj	EndAlnSubj	Eval	BitScore	Qlen	Slen	ratio
ID=Tb427_030014400.1:CDS:1::Chr3_core_Tb427v10:256777-258079(+)	ID=Tb427_030014400.1:CDS:1::Chr3_core_Tb427v10_B:256915-258013(+)	96.438	365	11	1	1	363	1	365	0	721	433	365	1.1863
ID=Tb427_040054300.1:CDS:1::Chr4_core_Tb427v10:1316300-1316921(-)	ID=Tb427_040054300.1:CDS:1::Chr4_core_Tb427v10_B:1317363-1317915(-)	98.305	177	3	0	1	177	1	177	2.47e-123	345	206	183	1.12568
ID=Tb427_060005900.1:CDS:1::Chr6_core_Tb427v10:53880-54105(+)	ID=Tb427_060005900.1:CDS:1::Chr6_core_Tb427v10_B:53918-54044(+)	92.683	41	3	0	1	41	1	41	1.24e-21	77.4	74	41	1.80488
ID=Tb427_070051300.1:CDS:1::Chr7_core_Tb427v10:1214279-1215842(-)	ID=Tb427_070051300.1:CDS:1::Chr7_core_Tb427v10_B:1215442-1216783(-)	98.238	454	0	1	67	520	1	446	0	858	520	446	1.16592
ID=Tb427_070080600.1:CDS:1::Chr7_core_Tb427v10:2100721-2103769(-)	ID=Tb427_070080700.1:CDS:1::Chr7_core_Tb427v10_B:2102683-2105389(-)	99.556	901	4	0	115	1015	1	901	0	1865	1015	901	1.12653
ID=Tb427_100139800.1:CDS:1::Chr10_core_Tb427v10:3229803-3232623(-)	ID=Tb427_100139600.1:CDS:1::Chr10_core_Tb427v10_B:3233895-3234933(-)	99.71	345	1	0	1	345	1	345	0	728	939	345	2.72174
ID=Tb427_110046300.1:CDS:1::Chr11_core_Tb427v10:1166023-1167094(+)	ID=Tb427_110046500.1:CDS:1::Chr11_core_Tb427v10_B:1167400-1168363(+)	99.062	320	3	0	37	356	1	320	0	658	356	320	1.1125
ID=Tb427_110145400.1:CDS:1::Chr11_core_Tb427v10:3509132-3510041(-)	ID=Tb427_110145700.1:CDS:1::Chr11_core_Tb427v10_B:3511341-3512127(-)	100	261	0	0	42	302	1	261	0	542	302	261	1.15709
ID=Tb427_110154900.1:CDS:1::Chr11_core_Tb427v10:3725910-3726843(+)	ID=Tb427_110155200.1:CDS:1::Chr11_core_Tb427v10_B:3728111-3728849(+)	100	243	0	0	1	243	1	243	1.38e-176	486	310	245	1.26531

### Sheet: AlleleB_missing
Query_ID	Subject_ID	% of matches	Aln_length	N° mismatches	N° of gap openings	StAlnQuery	EndAlnQuery	StAlnSubj	EndAlnSubj	Eval	BitScore	Qlen	Slen	ratio
ID=Tb427_020009100.1:CDS:1::Chr2_core_Tb427v10:146516-146975(-)	ID=Tb427_110013800.1:CDS:1::Chr11_core_Tb427v10_B:212961-216624(+)	23.288	73	53	1	36	108	444	513	1.3	27.7	152	1220	0.12459
ID=Tb427_030016200.1:CDS:1::Chr3_core_Tb427v10:311601-312105(-)	ID=Tb427_030045400.1:CDS:1::Chr3_core_Tb427v10_B:1063292-1063961(-)	30.769	26	18	0	89	114	135	160	5.1	25.8	167	222	0.752252
ID=Tb427_030024200.1:CDS:1::Chr3_core_Tb427v10:493024-493402(+)	ID=Tb427_090065500.1:CDS:1::Chr9_core_Tb427v10_B:1502397-1504170(+)	54.545	22	9	1	16	37	414	434	3.2	25.8	125	590	0.211864
ID=Tb427_030043000.1:CDS:1::Chr3_core_Tb427v10:988073-988667(-)	ID=Tb427_100025800.1:CDS:1::Chr10_core_Tb427v10_B:514129-514645(+)	39.394	33	20	0	61	93	116	148	2.1	26.9	197	171	1.15205
ID=Tb427_050052000.1:CDS:1::Chr5_core_Tb427v10:1377809-1380326(-)	ID=Tb427_100023100.1:CDS:1::Chr10_core_Tb427v10_B:456261-458853(+)	39.44	857	478	13	4	829	8	854	0	594	838	863	0.971031
ID=Tb427_070045100.1:CDS:1::Chr7_core_Tb427v10:1037620-1038583(+)	ID=Tb427_100013500.1:CDS:1::Chr10_core_Tb427v10_B:213654-215697(+)	38.71	31	19	0	161	191	330	360	1.6	28.9	320	680	0.470588
ID=Tb427_070055400.1:CDS:1::Chr7_core_Tb427v10:1314612-1315878(+)	ID=Tb427_010029800.1:CDS:1::Chr1_core_Tb427v10_B:745174-748678(+)	27.536	69	48	2	293	359	923	991	2.1	29.3	421	1167	0.360754
ID=Tb427_070060800.1:CDS:1::Chr7_core_Tb427v10:1483926-1484946(+)	ID=Tb427_090081000.1:CDS:1::Chr9_core_Tb427v10_B:1860124-1862779(-)	31.111	45	30	1	8	52	122	165	0.92	30	339	884	0.383484
ID=Tb427_070071200.1:CDS:1::Chr7_core_Tb427v10:1774262-1775906(+)	ID=Tb427_090010100.1:CDS:1::Chr9_core_Tb427v10_B:137557-139063(-)	50	64	28	2	459	519	438	500	3.84e-09	57.4	547	501	1.09182
ID=Tb427_080007700.1:CDS:1::Chr8_core_Tb427v10:69538-70639(-)	ID=Tb427_080007800.1:CDS:1::Chr8_core_Tb427v10_B:71367-72327(-)	60.317	126	50	0	1	126	1	126	7.74e-43	150	366	319	1.14734
ID=Tb427_080074100.1:CDS:1::Chr8_core_Tb427v10:1843753-1844938(-)	ID=Tb427_110074200.1:CDS:1::Chr11_core_Tb427v10_B:1914353-1917104(-)	23.834	193	125	8	121	294	711	900	0.12	33.1	394	916	0.430131
ID=Tb427_090010300.1:CDS:1::Chr9_core_Tb427v10:138177-138981(-)	ID=Tb427_090010100.1:CDS:1::Chr9_core_Tb427v10_B:137557-139063(-)	62.172	267	100	1	1	267	1	266	3.15e-104	310	267	501	0.532934
ID=Tb427_090012900.1:CDS:1::Chr9_core_Tb427v10:214080-214323(-)	ID=Tb427_100057700.1:CDS:1::Chr10_core_Tb427v10_B:1336658-1340387(+)	35.294	34	15	2	45	71	110	143	2	25	80	1242	0.0644122
ID=Tb427_090022400.1:CDS:1::Chr9_core_Tb427v10:452888-453329(-)	ID=Tb427_010013700.1:CDS:1::Chr1_core_Tb427v10_B:244249-245476(+)	30.303	66	39	2	63	128	208	266	0.66	28.1	146	408	0.357843
ID=Tb427_090024600.1:CDS:1::Chr9_core_Tb427v10:506458-508585(+)	ID=Tb427_090024600.1:CDS:1::Chr9_core_Tb427v10_B:510234-512343(+)	66.334	701	229	3	13	708	4	702	0	958	708	702	1.00855
ID=Tb427_090057000.1:CDS:1::Chr9_core_Tb427v10:1296631-1297075(-)	ID=Tb427_030028200.1:CDS:1::Chr3_core_Tb427v10_B:598696-602107(-)	31.818	44	30	0	82	125	71	114	1.5	27.3	147	1136	0.129401
ID=Tb427_090092700.1:CDS:1::Chr9_core_Tb427v10:2163864-2165646(-)	ID=Tb427_070085200.1:CDS:1::Chr7_core_Tb427v10_B:2246543-2248682(+)	53.302	424	182	5	179	593	17	433	2e-151	451	593	712	0.832865
ID=Tb427_100014500.1:CDS:1::Chr10_core_Tb427v10:240832-246229(+)	ID=Tb427_110030000.1:CDS:1::Chr11_core_Tb427v10_B:691310-696029(-)	36.467	351	192	8	150	473	78	424	1.14e-48	189	1798	1572	1.14377
ID=Tb427_100019900.1:CDS:1::Chr10_core_Tb427v10:385238-385679(-)	ID=Tb427_060053200.1:CDS:1::Chr6_core_Tb427v10_B:1217560-1219801(+)	32.353	34	23	0	97	130	680	713	1.1	27.7	146	746	0.19571
ID=Tb427_100030600.1:CDS:1::Chr10_core_Tb427v10:633806-635561(+)	ID=Tb427_110037200.1:CDS:1::Chr11_core_Tb427v10_B:869814-870720(-)	34	50	33	0	318	367	38	87	0.97	30.4	584	301	1.9402
ID=Tb427_100035700.1:CDS:1::Chr10_core_Tb427v10:783502-783931(+)	ID=Tb427_080007200.1:CDS:1::Chr8_core_Tb427v10_B:53696-56675(-)	42.857	28	16	0	7	34	285	312	1.6	27.3	142	992	0.143145
ID=Tb427_100048700.1:CDS:1::Chr10_core_Tb427v10:1129242-1132398(-)	ID=Tb427_110037900.1:CDS:1::Chr11_core_Tb427v10_B:904409-909299(+)	32	50	34	0	227	276	1481	1530	0.74	32.3	1051	1629	0.645181
ID=Tb427_100071800.1:CDS:1::Chr10_core_Tb427v10:1695628-1697101(+)	ID=Tb427_100071500.1:CDS:1::Chr10_core_Tb427v10_B:1694984-1696454(+)	75.877	456	108	1	35	490	36	489	0	669	490	489	1.00204
ID=Tb427_100092600.1:CDS:1::Chr10_core_Tb427v10:2120000-2120177(+)	ID=Tb427_080083800.1:CDS:1::Chr8_core_Tb427v10_B:2145753-2149068(+)	33.333	39	16	1	19	57	982	1010	1.6	24.3	58	1104	0.0525362
ID=Tb427_100097500.1:CDS:1::Chr10_core_Tb427v10:2234503-2235031(+)	ID=Tb427_070005600.1:CDS:1::Chr7_core_Tb427v10_B:23542-25159(+)	34.286	35	18	1	87	121	384	413	5.3	26.2	175	538	0.325279
ID=Tb427_100122300.1:CDS:1::Chr10_core_Tb427v10:2794331-2794700(+)	ID=Tb427_100078800.1:CDS:1::Chr10_core_Tb427v10_B:1845943-1848427(-)	52.381	21	10	0	51	71	440	460	0.42	28.5	122	827	0.147521
ID=Tb427_100144100.1:CDS:1::Chr10_core_Tb427v10:3325307-3327731(-)	ID=Tb427_110119200.1:CDS:1::Chr11_core_Tb427v10_B:2799780-2802948(+)	27.066	617	363	19	169	710	313	917	5.16e-51	192	807	1055	0.764929
ID=Tb427_100152300.1:CDS:1::Chr10_core_Tb427v10:3499542-3502884(-)	ID=Tb427_100105800.1:CDS:1::Chr10_core_Tb427v10_B:2448709-2450482(+)	25.49	102	63	2	284	377	493	589	0.47	32.7	1113	590	1.88644
ID=Tb427_110022600.1:CDS:1::Chr11_core_Tb427v10:498195-498426(-)	ID=Tb427_020012000.1:CDS:1::Chr2_core_Tb427v10_B:248674-249976(+)	42.857	28	16	0	34	61	71	98	1	25.8	76	433	0.17552
ID=Tb427_110022700.1:CDS:1::Chr11_core_Tb427v10:498852-499095(-)	ID=Tb427_020012000.1:CDS:1::Chr2_core_Tb427v10_B:248674-249976(+)	39.286	28	17	0	38	65	71	98	1.8	25.4	80	433	0.184758
ID=Tb427_110023400.1:CDS:1::Chr11_core_Tb427v10:514435-514636(-)	ID=Tb427_020012000.1:CDS:1::Chr2_core_Tb427v10_B:248674-249976(+)	44.444	27	15	0	14	40	71	97	1.2	25	66	433	0.152425
ID=Tb427_110023600.1:CDS:1::Chr11_core_Tb427v10:515719-515980(-)	ID=Tb427_020012000.1:CDS:1::Chr2_core_Tb427v10_B:248674-249976(+)	40	45	17	2	1	35	53	97	0.2	28.1	86	433	0.198614
ID=Tb427_110060800.1:CDS:1::Chr11_core_Tb427v10:1543664-1545977(+)	ID=Tb427_110139500.1:CDS:1::Chr11_core_Tb427v10_B:3334787-3337298(+)	31.311	610	319	11	133	690	175	736	4.96e-76	261	770	836	0.921053
ID=Tb427_110067500.1:CDS:1::Chr11_core_Tb427v10:1726545-1728948(-)	ID=Tb427_020015200.1:CDS:1::Chr2_core_Tb427v10_B:320256-321567(+)	30.081	123	67	5	102	214	173	286	0.096	34.3	800	436	1.83486
ID=Tb427_110082100.1:CDS:1::Chr11_core_Tb427v10:2099444-2100419(-)	ID=Tb427_110035400.1:CDS:1::Chr11_core_Tb427v10_B:831996-833997(-)	24.691	81	51	2	70	140	348	428	0.24	31.6	324	666	0.486486
ID=Tb427_110120700.1:CDS:1::Chr11_core_Tb427v10:2838345-2840913(+)	ID=Tb427_010023500.1:CDS:1::Chr1_core_Tb427v10_B:525945-531606(+)	45.614	57	27	2	173	225	1191	1247	0.093	35	855	1886	0.45334
ID=Tb427_110164400.1:CDS:1::Chr11_core_Tb427v10:3954715-3956083(+)	ID=Tb427_030025000.1:CDS:1::Chr3_core_Tb427v10_B:509319-510753(-)	71.554	457	125	2	1	454	22	476	0	662	455	477	0.953878
ID=Tb427_110165600.1:CDS:1::Chr11_core_Tb427v10:3985295-3986549(-)	ID=Tb427_100081300.1:CDS:1::Chr10_core_Tb427v10_B:1896297-1899246(-)	21.637	171	104	5	199	369	564	704	4.4	28.1	417	982	0.424644
ID=Tb427_110188900.1:CDS:1::Chr11_core_Tb427v10:4593231-4595967(-)	ID=Tb427_020019600.1:CDS:1::Chr2_core_Tb427v10_B:469558-470662(-)	33.607	122	57	4	468	587	14	113	4.29e-11	63.9	911	367	2.48229

### Sheet: AlleleA_and_v10_trunc
Query_ID	Subject_ID	% of matches	Aln_length	N° mismatches	N° of gap openings	StAlnQuery	EndAlnQuery	StAlnSubj	EndAlnSubj	Eval	BitScore	Qlen	Slen	ratio
ID=Tb427_010025100.1:CDS:1::Chr1_core_Tb427v10:595068-597084(+)	ID=Tb427_010005000.1:CDS:1::Chr1_core_Tb427v10_B:1163-3749(-)	95.915	661	27	0	1	661	1	661	0	1281	671	861	0.779326
ID=Tb427_030034900.1:CDS:1::Chr3_core_Tb427v10:765305-766268(-)	ID=Tb427_030034700.1:CDS:1::Chr3_core_Tb427v10_B:762457-767164(-)	97.5	320	8	0	1	320	1	320	0	655	320	1568	0.204082
ID=Tb427_050007100.1:CDS:1::Chr5_core_Tb427v10:82010-82661(-)	ID=Tb427_050007200.1:CDS:1::Chr5_core_Tb427v10_B:81977-82940(-)	100	216	0	0	1	216	105	320	1.51e-165	457	216	320	0.675
ID=Tb427_050026200.1:CDS:1::Chr5_core_Tb427v10:672485-673487(+)	ID=Tb427_050026300.1:CDS:1::Chr5_core_Tb427v10_B:672797-673919(+)	99.24	263	2	0	71	333	111	373	2.96e-138	395	333	373	0.892761
ID=Tb427_070071300.1:CDS:1::Chr7_core_Tb427v10:1778875-1779331(-)	ID=Tb427_110053000.1:CDS:1::Chr11_core_Tb427v10_B:1341337-1343893(+)	97.81	137	3	0	1	137	288	424	5.37e-92	282	151	851	0.177438
ID=Tb427_080037700.1:CDS:1::Chr8_core_Tb427v10:860893-862102(+)	ID=Tb427_080037700.1:CDS:1::Chr8_core_Tb427v10_B:861516-862923(+)	100	402	0	0	1	402	67	468	0	838	402	468	0.858974
ID=Tb427_080083600.1:CDS:1::Chr8_core_Tb427v10:2129093-2129537(+)	ID=Tb427_010005100.1:CDS:1::Chr1_core_Tb427v10_B:4030-5179(-)	95.918	147	6	0	1	147	1	147	2.71e-101	293	147	382	0.384817
ID=Tb427_080083700.1:CDS:1::Chr8_core_Tb427v10:2129585-2130335(+)	ID=Tb427_040058200.1:CDS:1::Chr4_core_Tb427v10_B:1412043-1413543(-)	93.574	249	16	0	1	249	93	341	6.07e-174	487	249	499	0.498998
ID=Tb427_090009600.1:CDS:1::Chr9_core_Tb427v10:119396-119909(+)	ID=Tb427_040058200.1:CDS:1::Chr4_core_Tb427v10_B:1412043-1413543(-)	92.353	170	13	0	1	170	1	170	1.41e-112	327	170	499	0.340681
ID=Tb427_090009700.1:CDS:1::Chr9_core_Tb427v10:120128-120743(+)	ID=Tb427_030034700.1:CDS:1::Chr3_core_Tb427v10_B:762457-767164(-)	92.157	204	16	0	1	204	287	490	3.96e-127	390	204	1568	0.130102
ID=Tb427_090022500.1:CDS:1::Chr9_core_Tb427v10:456038-457397(+)	ID=Tb427_010005000.1:CDS:1::Chr1_core_Tb427v10_B:1163-3749(-)	93.853	423	26	0	1	423	89	511	0	815	452	861	0.524971
ID=Tb427_090037800.1:CDS:1::Chr9_core_Tb427v10:859977-860766(-)	ID=Tb427_110053000.1:CDS:1::Chr11_core_Tb427v10_B:1341337-1343893(+)	95.219	251	10	1	1	249	288	538	2.79e-163	472	262	851	0.307873
ID=Tb427_090051600.1:CDS:1::Chr9_core_Tb427v10:1169461-1170364(-)	ID=Tb427_090051300.1:CDS:1::Chr9_core_Tb427v10_B:1170122-1171262(-)	100	300	0	0	1	300	80	379	0	625	300	379	0.791557
ID=Tb427_100041100.1:CDS:1::Chr10_core_Tb427v10:928387-930256(-)	ID=Tb427_100041000.1:CDS:1::Chr10_core_Tb427v10_B:929414-933113(-)	100	622	0	0	1	622	611	1232	0	1280	622	1232	0.50487
ID=Tb427_110038300.1:CDS:1::Chr11_core_Tb427v10:932811-933879(+)	ID=Tb427_110038500.1:CDS:1::Chr11_core_Tb427v10_B:933734-934988(+)	99.155	355	3	0	1	355	63	417	0	733	355	417	0.851319
ID=Tb427_110072300.1:CDS:1::Chr11_core_Tb427v10:1863125-1863713(-)	ID=Tb427_110072500.1:CDS:1::Chr11_core_Tb427v10_B:1864644-1865328(-)	97.949	195	4	0	1	195	1	195	6.8e-142	393	195	227	0.859031
ID=Tb427_110087300.1:CDS:1::Chr11_core_Tb427v10:2237568-2237784(+)	ID=Tb427_110087500.1:CDS:1::Chr11_core_Tb427v10_B:2239296-2239656(+)	100	71	0	0	1	71	1	71	1.11e-48	147	71	119	0.596639

### Sheet: AlleleB_and_v10_trunc
Query_ID	Subject_ID	% of matches	Aln_length	N° mismatches	N° of gap openings	StAlnQuery	EndAlnQuery	StAlnSubj	EndAlnSubj	Eval	BitScore	Qlen	Slen	ratio
ID=Tb427_010025300.1:CDS:1::Chr1_core_Tb427v10:614105-614567(+)	ID=Tb427_010025300.1:CDS:1::Chr1_core_Tb427v10_A:614950-615535(+)	99.346	153	1	0	1	153	42	194	4.42e-113	317	153	194	0.78866
ID=Tb427_010025400.1:CDS:1::Chr1_core_Tb427v10:615092-616622(+)	ID=Tb427_010025100.1:CDS:1::Chr1_core_Tb427v10_A:596183-598199(+)	95.866	508	20	1	1	507	1	508	0	997	509	671	0.758569
ID=Tb427_010025500.1:CDS:1::Chr1_core_Tb427v10:616902-617694(+)	ID=Tb427_010025400.1:CDS:1::Chr1_core_Tb427v10_A:616324-618745(+)	98.79	248	3	0	1	248	517	764	8.45e-178	508	263	806	0.326303
ID=Tb427_040013500.1:CDS:1::Chr4_core_Tb427v10:228263-229910(-)	ID=Tb427_040013500.1:CDS:1::Chr4_core_Tb427v10_A:228302-230219(-)	95.402	435	20	0	114	548	204	638	0	853	548	638	0.858934
ID=Tb427_040052500.1:CDS:1::Chr4_core_Tb427v10:1264801-1266004(-)	ID=Tb427_040052500.1:CDS:1::Chr4_core_Tb427v10_A:1266074-1267490(-)	100	400	0	0	1	400	72	471	0	826	400	471	0.849257
ID=Tb427_050018800.1:CDS:1::Chr5_core_Tb427v10:482206-482731(-)	ID=Tb427_050020200.1:CDS:1::Chr5_core_Tb427v10_A:503041-503950(-)	97.126	174	5	0	1	174	129	302	4.92e-120	339	174	302	0.576159
ID=Tb427_050019000.1:CDS:1::Chr5_core_Tb427v10:485144-485669(-)	ID=Tb427_050020200.1:CDS:1::Chr5_core_Tb427v10_A:503041-503950(-)	97.126	174	5	0	1	174	129	302	6.68e-120	339	174	302	0.576159
ID=Tb427_050019200.1:CDS:1::Chr5_core_Tb427v10:488084-488609(-)	ID=Tb427_050020200.1:CDS:1::Chr5_core_Tb427v10_A:503041-503950(-)	97.126	174	5	0	1	174	129	302	6.68e-120	339	174	302	0.576159
ID=Tb427_050019400.1:CDS:1::Chr5_core_Tb427v10:491020-491545(-)	ID=Tb427_050020200.1:CDS:1::Chr5_core_Tb427v10_A:503041-503950(-)	96.552	174	6	0	1	174	129	302	1.38e-119	338	174	302	0.576159
ID=Tb427_050019600.1:CDS:1::Chr5_core_Tb427v10:493956-494481(-)	ID=Tb427_050020200.1:CDS:1::Chr5_core_Tb427v10_A:503041-503950(-)	97.126	174	5	0	1	174	129	302	2.26e-120	340	174	302	0.576159
ID=Tb427_050019800.1:CDS:1::Chr5_core_Tb427v10:496881-497406(-)	ID=Tb427_050020200.1:CDS:1::Chr5_core_Tb427v10_A:503041-503950(-)	97.126	174	5	0	1	174	129	302	2.5e-120	340	174	302	0.576159
ID=Tb427_050020000.1:CDS:1::Chr5_core_Tb427v10:499815-500340(-)	ID=Tb427_050020200.1:CDS:1::Chr5_core_Tb427v10_A:503041-503950(-)	97.701	174	4	0	1	174	129	302	8.92e-121	341	174	302	0.576159
ID=Tb427_050028000.1:CDS:1::Chr5_core_Tb427v10:741923-745151(-)	ID=Tb427_110126100.1:CDS:1::Chr11_core_Tb427v10_A:2997230-3002447(+)	95.158	1074	51	1	1	1073	615	1688	0	2072	1075	1738	0.618527
ID=Tb427_060005000.1:CDS:1::Chr6_core_Tb427v10:4883-8264(-)	ID=Tb427_110126100.1:CDS:1::Chr11_core_Tb427v10_A:2997230-3002447(+)	94.869	1111	57	0	1	1111	157	1267	0	2140	1126	1738	0.647871
ID=Tb427_090089200.1:CDS:1::Chr9_core_Tb427v10:2064220-2064451(+)	ID=Tb427_090089100.1:CDS:1::Chr9_core_Tb427v10_A:2065242-2065572(+)	93.151	73	5	0	1	73	1	73	8.11e-33	107	76	109	0.697248
ID=Tb427_090090500.1:CDS:1::Chr9_core_Tb427v10:2111498-2112791(+)	ID=Tb427_020007100.1:CDS:1::Chr2_core_Tb427v10_A:73802-76487(-)	94.5	400	22	0	1	400	154	553	0	765	430	894	0.480984
ID=Tb427_100013300.1:CDS:1::Chr10_core_Tb427v10:207621-208095(+)	ID=Tb427_100013200.1:CDS:1::Chr10_core_Tb427v10_A:207326-208307(+)	100	157	0	0	1	157	170	326	1.39e-111	318	157	326	0.481595
ID=Tb427_100028200.1:CDS:1::Chr10_core_Tb427v10:571922-572540(+)	ID=Tb427_110126100.1:CDS:1::Chr11_core_Tb427v10_A:2997230-3002447(+)	96.35	137	5	0	1	137	34	170	1.27e-86	277	205	1738	0.117952
ID=Tb427_100145000.1:CDS:1::Chr10_core_Tb427v10:3340976-3342644(-)	ID=Tb427_100144900.1:CDS:1::Chr10_core_Tb427v10_A:3342836-3344891(-)	98.739	555	7	0	1	555	130	684	0	1140	555	684	0.811404
